# Pre-clinical evaluation of antiviral activity of nitazoxanide against Sars-CoV-2

**DOI:** 10.1101/2021.12.17.473113

**Authors:** Jean-Sélim Driouich, Maxime Cochin, Franck Touret, Paul-Rémi Petit, Magali Gilles, Grégory Moureau, Karine Barthélémy, Caroline Laprie, Thanaporn Wattanakul, Palang Chotsiri, Richard M. Hoglund, Joel Tarning, Fanny Escudié, Ivan Scandale, Eric Chatelain, Xavier de Lamballerie, Caroline Solas, Antoine Nougairède

## Abstract

To address the emergence of SARS-CoV-2, multiple clinical trials in humans were rapidly started, including those involving an oral treatment by nitazoxanide, despite no or limited pre-clinical evidence of antiviral efficacy. In this work, we present a complete pre-clinical evaluation of the antiviral activity of nitazoxanide against SARS-CoV-2. First, we confirmed the *in vitro* efficacy of nitazoxanide and tizoxanide (its active metabolite) against SARS-CoV-2. Then, we demonstrated nitazoxanide activity in a reconstructed bronchial human airway epithelium model. In a SARS-CoV-2 virus challenge model in hamsters, oral and intranasal treatment with nitazoxanide failed to impair viral replication in commonly affected organs. We hypothesized that this could be due to insufficient diffusion of the drug into organs of interest. Indeed, our pharmacokinetic study confirmed that concentrations of tizoxanide in organs of interest were always below the *in vitro* EC_50_. These preclinical results suggest, if directly applicable to humans, that the standard formulation and dosage of nitazoxanide is not effective in providing antiviral therapy for Covid-19.
