## Supplementary Data for "Pre-clinical evaluation of antiviral activity of nitazoxanide against Sars-CoV-2"

### Sheet: Supplementary Data 1
Supplementary Data 1 : Individual data from in vivo experiments. Normalized weights, lung infectious titers, lung viral RNA yields, plasmatic viral RNA yields, nasal turbinates infectious titers, nasal turbinates RNA yields.
Figure	Inoculum (TCID50)	Nitazoxanide administration		Favipiravir administration		Animal ID	Normalized weights								Day of sacrifice	Lung		Plasmatic viral RNA yields	Nasal Turbinates
							Day 0	Day 1	Day 2	Day 3	Day 4	Day 5	Day 6	Day 7		Infectious titers	Viral RNA yields		Infectious titers	Viral RNA yields
		Route	Dose	Route	Dose
							UD : Unexplained Death									§ : Lung infectious titers considered at 60 TCID50/mL (detection threshold)		¤ : Detection threshold at 1000 cp/ml	§ : Lung infectious titers considered at 60 TCID50/mL (detection threshold)
3	104	Per os	0mg/day	-	-	919	100	103.691	100.839	103.691	-	-	-	-	3	8.02643	7.49119	5.38871	-	-
	104	Per os	0mg/day	-	-	920	100	103.03	103.232	105.051	-	-	-	-	3	7.8689	7.19779	4.72327	-	-
	104	Per os	0mg/day	-	-	921	100	96.2085	92.891	95.5766	-	-	-	-	3	7.7909	7.3503	3.75763	-	-
	104	Per os	0mg/day	-	-	922	100	102.194	98.9031	102.011	-	-	-	-	3	8.03234	7.39043	4.85831	-	-
	104	Per os	0mg/day	-	-	923	100	106.368	104.475	97.5904	-	-	-	-	3	7.19614	6.71615	4.78255	-	-
	104	Per os	0mg/day	-	-	924	100	103.636	96.3636	91.1111	-	-	-	-	3	7.42731	7.19248	3.87573	-	-
	104	Per os	500mg/kg/day BID	-	-	907	100	103.327	100.175	97.8984	-	-	-	-	3	8.03833	7.19378	5.55285	-	-
	104	Per os	500mg/kg/day BID	-	-	908	100	103.69	95.203	91.3284	-	-	-	-	3	8.2503	7.31275	4.36038	-	-
	104	Per os	500mg/kg/day BID	-	-	909	100	101.929	98.5531	94.0514	-	-	-	-	3	7.44234	7.36549	4.04476	-	-
	104	Per os	500mg/kg/day BID	-	-	910	100	97.0874	92.0388	93.3981	-	-	-	-	3	7.77181	7.52501	4.72416	-	-
	104	Per os	500mg/kg/day BID	-	-	911	100	103.492	97.9365	92.0635	-	-	-	-	3	7.77329	8.0902	5.04316	-	-
	104	Per os	500mg/kg/day BID	-	-	912	100	104.456	99.6435	93.2264	-	-	-	-	3	7.07735	8.6412	5.20507	-	-
	104	-	-	IP	926mg/kg/day BID	943	100	104.702	101.266	97.1067	-	-	-	-	3	6.75453	6.54159	2.000 ¤	-	-
	104	-	-	IP	926mg/kg/day BID	944	100	102.791	102.481	104.961	-	-	-	-	3	6.35351	6.44342	3.03388	-	-
	104	-	-	IP	926mg/kg/day BID	945	100	102.481	100.763	92.1756	-	-	-	-	3	7.0349	6.90669	2.16884	-	-
	104	-	-	IP	926mg/kg/day BID	946	100	104.511	100.564	90.9774	-	-	-	-	3	6.51545	6.53576	2.51074	-	-
	104	-	-	IP	926mg/kg/day BID	947	100	103.71	94.1696	105.477	-	-	-	-	3	6.10948	6.19699	2.000 ¤	-	-
	104	-	-	IP	926mg/kg/day BID	948	100	104.9	104.441	105.666	-	-	-	-	3	6.62457	6.70205	5.61808	-	-
	104	Per os	0mg/day	-	-	123	100	101.815	91.833	92.922	-	-	-	-	3	7.31701	7.73979	3.21855	-	-
	104	Per os	0mg/day	-	-	124	100	103.893	97.9508	92.418	-	-	-	-	3	6.65736	7.94337	3.4205	-	-
	104	Per os	0mg/day	-	-	125	100	102.969	98.125	88.9062	-	-	-	-	3	6.75202	8.28633	3.75692	-	-
	104	Per os	0mg/day	-	-	126	100	102.827	97.4702	88.9881	-	-	-	-	3	6.79391	8.95167	3.50663	-	-
	104	Per os	0mg/day	-	-	127	100	102.799	99.2537	95.709	-	-	-	-	3	6.44357	7.05928	3.92307	-	-
	104	Per os	0mg/day	-	-	128	100	104.677	97.7419	89.6774	-	-	-	-	3	7.08141	7.94805	5.17012	-	-
	104	Per os	750mg/kg/day BID	-	-	117	100	102.222	95.1515	91.7172	-	-	-	-	3	7.34473	7.45073	3.19316	-	-
	104	Per os	750mg/kg/day BID	-	-	118	100	103.119	96.4912	91.0331	-	-	-	-	3	6.86872	7.21886	2.8176	-	-
	104	Per os	750mg/kg/day BID	-	-	119	100	105.78	95.5684	92.6782	-	-	-	-	3	7.09001	7.26913	5.19147	-	-
	104	Per os	750mg/kg/day BID	-	-	120	100	99.4382	90.0749	88.2022	-	-	-	-	3	6.31133	7.23023	4.12922	-	-
	104	Per os	750mg/kg/day BID	-	-	121	100	105.973	96.5318	90.9441	-	-	-	-	3	7.10335	7.76301	4.00768	-	-
	104	Per os	750mg/kg/day BID	-	-	122	100	101.181	90.1575	85.6299	-	-	-	-	3	7.06941	8.69201	4.11339	-	-
	104	Per os	0mg/day	-	-	147	100	104.748	96.4392	92.2849	86.0534	72.2552	-	-	5	2.347 §	6.19651	2.06105	-	-
	104	Per os	0mg/day	-	-	148	100	103.423	103.571	107.44	96.875	91.0714	-	-	5	2.322 §	7.83003	4.17776	-	-
	104	Per os	0mg/day	-	-	149	100	108.606	105.68	102.926	95.1807	88.6403	-	-	5	4.67052	6.98083	3.13446	-	-
	104	Per os	0mg/day	-	-	150	100	106.052	99.5677	92.0749	86.1671	83.5735	-	-	5	4.258	6.90357	3.46455	-	-
	104	Per os	0mg/day	-	-	151	100	104.427	100.153	92.6718	89.0076	88.0916	-	-	5	2.477 §	7.12461	3.62369	-	-
	104	Per os	0mg/day	-	-	152	100	104.694	103.673	101.429	96.3265	101.429	-	-	5	2.577 §	7.04446	2.44227	-	-
	104	Per os	500mg/kg/day BID	-	-	153	100	103.784	96.9369	96.2162	98.9189	98.5586	-	-	5	2.486 §	7.15598	3.98709	-	-
	104	Per os	500mg/kg/day BID	-	-	154	100	103.87	95.0464	90.2477	88.8545	90.8669	-	-	5	4.35388	7.11526	3.60021	-	-
	104	Per os	500mg/kg/day BID	-	-	155	100	104.878	102.869	96.1263	92.9699	91.2482	-	-	5	4.49055	6.5968	3.44214	-	-
	104	Per os	500mg/kg/day BID	-	-	156	100	104.409	95.2756	88.189	83.7795	79.5276	-	-	5	5.00741	7.89447	4.48744	-	-
	104	Per os	500mg/kg/day BID	-	-	157	100	104.605	100.164	96.0526	94.0789	92.9276	-	-	5	3.08575	6.90956	3.51883	-	-
	104	Per os	500mg/kg/day BID	-	-	158	100	102.81	UD	-	-	-	-	-	5	-	-	-	-	-
5	104	IN	0mg/day	-	-	953	100	102.313	95.5516	85.7651	-	-	-	-	3	6.30061	8.17406	4.85534	3.8734	6.62361
	104	IN	0mg/day	-	-	954	100	100.653	96.9005	88.5808	-	-	-	-	3	6.16262	8.73695	5.7235	2.45624	5.7666
	104	IN	0mg/day	-	-	955	100	103.493	96.6912	93.75	-	-	-	-	3	7.03189	7.26842	4.38015	3.60754	6.55142
	104	IN	0mg/day	-	-	956	100	103.802	99.8347	90.0826	-	-	-	-	3	5.56834	8.08688	5.20224	3.28417	6.32512
	104	IN	0mg/day	-	-	957	100	99.8138	95.5307	87.5233	-	-	-	-	3	6.17303	8.347	3.75279	3.42538	6.40456
	104	IN	0mg/day	-	-	958	100	104.275	100.186	88.8476	-	-	-	-	3	5.89223	7.68686	5.2652	2.02688	5.35173
	104	IN	2.8mg/kg/day TID	-	-	971	100	90.1515	81.4394	74.053	-	-	-	-	3	7.73841	8.89708	3.55123	2.48314	4.36322
	104	IN	2.8mg/kg/day TID	-	-	972	100	91.3669	83.0935	74.8201	-	-	-	-	3	7.56525	8.80925	4.59496	2.55108	4.56517
	104	IN	2.8mg/kg/day TID	-	-	973	100	94.6996	86.9258	78.7986	-	-	-	-	3	7.26018	7.46346	4.93838	3.47152	5.13358
	104	IN	2.8mg/kg/day TID	-	-	974	100	92.3469	88.0952	81.6327	-	-	-	-	3	7.12628	8.25768	4.38645	4.08195	5.52338
	104	IN	2.8mg/kg/day TID	-	-	975	100	86.2963	80	70.3704	-	-	-	-	3	7.43552	8.59926	5.49168	3.11458	5.26243
	104	IN	2.8mg/kg/day TID	-	-	976	100	91.4815	82.4074	75.3704	-	-	-	-	3	7.15372	7.75964	4.67174	4.22917	5.60283
SF 2	104	IN	0mg/day	-	-	931	100	103.455	102	97.2727	-	-	-	-	3	6.08605	7.45315	4.81044	2.51656	6.56008
	104	IN	0mg/day	-	-	932	100	104	103.238	98.0952	-	-	-	-	3	7.1665	7.75199	5.33514	0.128 §	6.28156
	104	IN	0mg/day	-	-	933	100	103.665	101.222	92.3211	-	-	-	-	3	6.47143	7.45755	4.49381	4.11339	5.94578
	104	IN	0mg/day	-	-	934	100	105.158	104.493	102.329	-	-	-	-	3	5.86417	6.98456	4.65056	2.88271	5.68981
	104	IN	0mg/day	-	-	935	100	101.452	102.359	105.626	-	-	-	-	3	7.17303	7.0991	4.9886	1.19347	6.02952
	104	IN	0mg/day	-	-	936	100	103.545	105.037	107.836	-	-	-	-	3	6.52128	7.33697	4.90802	2.03548	5.57082
	104	IN	2.8mg/kg/day TID	-	-	894	100	92.6335	84.7145	82.3204	-	-	-	-	3	6.42045	7.1019	4.76553	3.22005	5.23995
	104	IN	2.8mg/kg/day TID	-	-	895	100	97.0639	91.1917	90.6736	-	-	-	-	3	6.81359	7.55086	2.000 ¤	2.49366	5.48623
	104	IN	2.8mg/kg/day TID	-	-	896	100	95.8879	88.972	84.6729	-	-	-	-	3	6.65835	7.29086	3.06437	2.98691	5.40281
	104	IN	2.8mg/kg/day TID	-	-	897	100	101.06	92.2261	87.2792	-	-	-	-	3	6.40115	7.0874	3.80539	4.22837	6.48557
	104	IN	2.8mg/kg/day TID	-	-	898	100	97.3913	86.9565	77.2174	-	-	-	-	3	6.10012	7.56783	5.43405	2.9221	5.76431
	104	IN	2.8mg/kg/day TID	-	-	899	100	93.9966	85.7633	78.0446	-	-	-	-	3	6.85903	7.82563	5.55476	3.39858	5.34993

### Sheet: Supplementary Data 2
Supplementary Data 2 : Statistical analysis from in vivo experiments. Lung infectious titers, lung viral RNA yields, plasmatic viral RNA yields, nasal turbinates infectious titers, nasal turbinates RNA yields, normalized weights.
			Figure	Compared groups		P value	Statistical test	t-values and Degree of freedom
		Lung infectious titers	Figure 3b	Vehicle group (n=6)	NTZ 500mg/kg/day BID (n=6)	0.9933	Student t-test	t=0,00861 df=10
					FVP 926mg/kg/day IP (n=6)	0.0001	Student t-test	t=6,066 df=10
			Figure 3f		NTZ 750mg/kg/day TID (n=6)	0.5351	Student t-test	t=0,6424 df=10
			Figure 3j		NTZ 500mg/kg/day BID (n=5)	0.1775	Mann whitney test	-
			Figure 5b		NTZ 2.8mg/kg/day TID (n=6)	0.0003	Student t-test	t=5,342 df=10
			Supplementary Fig. 2		NTZ 2.8mg/kg/day TID (n=6)	0.9846	Student t-test	t=0,01983 df=10
		Lung viral RNA yields	Figure 3c		NTZ 500mg/kg/day BID (n=6)	0.0989	Student t-test	t=1,819 df=10
					FVP 926mg/kg/day IP (n=6)	0.0011	Student t-test	t=4,504 df=10
			Figure 3g		NTZ 750mg/kg/day TID (n=6)	0.3095	Mann whitney test	-
			Figure 3k		NTZ 500mg/kg/day BID (n=5)	0.7003	Student t-test	t=0,3975 df=9
			Figure 5c		NTZ 2.8mg/kg/day TID (n=6)	0.4530	Student t-test	t=0,7809 df=10
			Supplementary Fig. 2		NTZ 2.8mg/kg/day TID (n=6)	0.7366	Student t-test	t=0,3459 df=10
		Plasmatic viral loads	Figure 3d		NTZ 500mg/kg/day BID (n=6)	0.4697	Student t-test	t=0,7514 df=10
					FVP 926mg/kg/day IP (n=6)	0.0628	Mann whitney test	-
			Figure 3h		NTZ 750mg/kg/day TID (n=6)	0.8672	Student t-test	t=0,1716 df=10
			Figure 3l		NTZ 500mg/kg/day BID (n=5)	0.1305	Student t-test	t=1,664 df=9
			Figure 5d		NTZ 2.8mg/kg/day TID (n=6)	0.5232	Student t-test	t=0,6615 df=10
			Supplementary Fig. 2		NTZ 2.8mg/kg/day TID (n=6)	0.2475	Welch's t-test	t=1,296 df=5,428
		Nasal turbinates infectious titers	Figure 5e		NTZ 2.8mg/kg/day TID (n=6)	0.6295	Student t-test	t=0,4976 df=10
			Supplementary Fig. 2		NTZ 2.8mg/kg/day TID (n=6)	0.1133	Student t-test	t=1,736 df=10
		Nasal turbinates viral RNA yields	Figure 5f		NTZ 2.8mg/kg/day TID (n=6)	0.0037	Student t-test	t=3,759 df=10
			Supplementary Fig. 2		NTZ 2.8mg/kg/day TID (n=6)	0.1340	Student t-test	t=1,631 df=10
Two way ANOVA (Mock and infected-treated groups vs. vehicle group)
Post-hoc Dunnett's multiple comparisons test
	Day post infection	Figures
		Figure 3e		Figure 3i		Figure 3m		Figure 5		Supplementary Figure 2
		Groups	Adjusted P value	Groups	Adjusted P value	Groups	Adjusted P value	Groups	Adjusted P value	Groups	Adjusted P value
Normalized weights	0	Mock	0.9999	Mock	0.9999	Mock	0.9999	Mock	0.9999	Mock	0.9999
		NTZ 500mg/kg/day BID	0.9999	NTZ 750mg/kg/day TID	0.9999	NTZ 500mg/kg/day BID	0.9999	NTZ 2.8mg/kg/day TID	0.9999	NTZ 2.8mg/kg/day TID	0.9999
		FVP 926mg/kg/day IP	0.9999	-	-	-	-	-	-	-	-
	1	Mock	0.9867	Mock	0.9983	Mock	0.8117	Mock	0.9268	Mock	0.9885
		NTZ 500mg/kg/day BID	0.9994	NTZ 750mg/kg/day TID	0.9774	NTZ 500mg/kg/day BID	0.9144	NTZ 2.8mg/kg/day TID	0.0001	NTZ 2.8mg/kg/day TID	0.0004
		FVP 926mg/kg/day IP	0.8304	-	-	-	-	-	-	-	-
	2	Mock	0.0202	Mock	0.0001	Mock	0.2691	Mock	0.0001	Mock	0.2140
		NTZ 500mg/kg/day BID	0.5309	NTZ 750mg/kg/day TID	0.0314	NTZ 500mg/kg/day BID	0.3719	NTZ 2.8mg/kg/day TID	0.0001	NTZ 2.8mg/kg/day TID	0.0001
		FVP 926mg/kg/day IP	0.873			-	-	-	-	-	-
	3	Mock	0.0021	Mock	0.0001	Mock	0.0131	Mock	0.0001	Mock	0.0039
		NTZ 500mg/kg/day BID	0.0158	NTZ 750mg/kg/day TID	0.4130	NTZ 500mg/kg/day BID	0.1717	NTZ 2.8mg/kg/day TID	0.0001	NTZ 2.8mg/kg/day TID	0.0001
		FVP 926mg/kg/day IP	0.9987	-	-	-	-	-	-	-	-
	4	-	-	-	-	Mock	0.0001	-	-	-	-
		-	-	-	-	NTZ 500mg/kg/day BID	0.9986	-	-	-	-
	5	-	-	-	-	Mock	0.0001	-	-	-	-
		-	-	-	-	NTZ 500mg/kg/day BID	0.4479	-	-	-	-
		ANOVA table		SS	DF	MS	F (DFn, DFd)	P value
		Figure 3e
		Interaction		252.3	9	28.03	F (9, 48) = 3,073	P=0,0055
		Time		87.14	3	29.05	F (3, 48) = 3,185	P=0,0320
		Column Factor		265.7	3	88.58	F (3, 16) = 5,108	P=0,0114
		Subjects (matching)		277.5	16	17.34	F (16, 48) = 1,902	P=0,0441
		Residual		437.8	48	9.12
		Figure 3i
		Interaction		426	6	71	F (6, 33) = 23,48	P<0,0001
		Time		221.1	3	73.69	F (3, 33) = 24,37	P<0,0001
		Column Factor		396.4	2	198.2	F (2, 11) = 21,98	P=0,0001
		Subjects (matching)		99.21	11	9.019	F (11, 33) = 2,982	P=0,0074
		Residual		99.8	33	3.024
		Figure 3m
		Interaction		1535	10	153.5	F (10, 50) = 11,49	P<0,0001
		Time		198	5	39.61	F (5, 50) = 2,964	P=0,0203
		Column Factor		1508	2	754	F (2, 10) = 11,56	P=0,0025
		Subjects (matching)		652.5	10	65.25	F (10, 50) = 4,883	P<0,0001
		Residual		668.2	50	13.36
		Figure 5
		Interaction		1132	9	125.8	F (9, 48) = 49,84	P<0,0001
		Time		1031	3	343.5	F (3, 48) = 136,1	P<0,0001
		Column Factor		2221	3	740.3	F (3, 16) = 73,03	P<0,0001
		Subjects (matching)		162.2	16	10.14	F (16, 48) = 4,017	P<0,0001
		Residual		121.1	48	2.523
		Supplementary Figure 2
		Interaction		847.2	6	141.2	F (6, 33) = 20,17	P<0,0001
		Time		68.04	3	22.68	F (3, 33) = 3,24	P=0,0344
		Column Factor		1575	2	787.3	F (2, 11) = 45,96	P<0,0001
		Subjects (matching)		188.4	11	17.13	F (11, 33) = 2,447	P=0,0232
		Residual		231	33	7

### Sheet: Supplementary Data 3
Supplementary Data 3 : Individual data and statistical analysis of animals used for the histopathological experiment
Individual data
Nitazoxanide dose (per os BID)	Animal ID	Normalized weights						Day of sacrifice	Histologic scores
									Interstitial pneumonia	Bronchitis	Endothelitis / Vasculitis	Hemorrhagic necrosis	Total score	Grade
		Day 0	Day 1	Day 2	Day 3	Day 4	Day 5
0mg/day	55	100	103.832	101.095	100.547	93.0657	88.1387	5	4	4	1	0	9	4
	56	100	104.581	99.842	91.7852	87.5197	79.4629	5	4	4	1	1	10	4
	57	100	103.183	100.503	103.35	100	94.3049	5	3	2	1	0	6	3
	58	100	102.548	99.8408	98.4076	97.1338	90.4459	5	3	2	1	0	6	3
500mg/kg/day	59	100	100.493	94.0887	88.5057	90.6404	90.1478	5	4	4	1	0	9	4
	60	100	102.675	99.2571	92.8678	89.5988	88.2615	5	4	4	1	1	10	4
	61	100	103.722	98.2201	92.233	86.8932	85.4369	5	3	4	1	0	8	3
	62	100	103.528	98.1595	96.1656	94.6319	93.865	5	3	3	1	0	7	3
Statistical analysis
	Two way ANOVA (Mock and infected-treated groups vs. vehicle group)
	Post-hoc Dunnett's multiple comparisons test
	Day post infection	Groups			Adjusted P value
Normalized weights	0	Mock			0.9999				Histologic Scores	Compared groups		Vehicle group (n=6)
		NTZ 500mg/kg/day BID			0.9999							NTZ 500mg/kg/day BID (n=6)
	1	Mock			0.9925					Statistical test		Student t-test
		NTZ 500mg/kg/day BID			0.8827
	2	Mock			0.0339					P value		0.5601
		NTZ 500mg/kg/day BID			0.3437
	3	Mock			0.001					t-values and Degree of freedom		t=0,6167 df=6
		NTZ 500mg/kg/day BID			0.0175
	4	Mock			0.0001
		NTZ 500mg/kg/day BID			0.1407
	5	Mock			0.0001
		NTZ 500mg/kg/day BID			0.7701
	ANOVA table	SS	DF	MS	F (DFn, DFd)		P value
	Interaction	1319	10	131.9	F (10, 35) = 20,22		P<0,0001
	Time	96.49	5	19.3	F (5, 35) = 2,959		P=0,0249
	Column Factor	1572	2	786.1	F (2, 7) = 29,21		P=0,0004
	Subjects (matching)	188.4	7	26.91	F (7, 35) = 4,126		P=0,0021
	Residual	228.3	35	6.523

### Sheet: Supplementary Data 4
Supplementary Data 4 : Individual data of nitazoxanide pharmacokinetics
Tizoxanide pharmacokinetics in single dose (uninfected animals)
Nitazoxanide dose	Time post-administration	Animal ID	Pharmacokinetics in blood		Pharmacokinetics in lungs
			Tizoxanide concentration		Tizoxanide concentration		Lung weight	Tizoxanide concentration		Lung to plasma ratio
			ng/mL	µM	ng/mL	µM	g	ng/g of lung	µM/g of lung	%
13.5mg	1h	AN	2151	8.11	< LQ	< LQ	0.127	-	-	-
		BN	3319	12.51	21.5	0.08	0.134	161	0.61	4.8
		CN	10008	37.73	26.7	0.1	0.119	224	0.84	2.2
	2h	DN	1477	5.57	< LQ	< LQ	0.140	-	-	-
		EN	3758	14.17	< LQ	< LQ	0.120	-	-	-
		FN	4927	18.58	17.1	0.06	0.130	132	0.5	2.7
	4h	GN	344	1.3	< LQ	< LQ	0.150	-	-	-
		HN	666	2.51	< LQ	< LQ	0.122	-	-	-
		IN	1459	5.5	8.3	0.03	0.137	61	0.23	4.2
Tizoxanide pharmacokinetics in multiple dose (infected animals)
Nitazoxanide dose	Time post-administration	Animal ID	Pharmacokinetics in blood		Pharmacokinetics in lungs						Pharmacokinetics in nasal turbinates
			Tizoxanide concentration (ng/ml) LQ = limit of quantification		Tizoxanide concentration LQ = limit of quantification		Lung weight	Tizoxanide concentration		Lung to plasma ratio	Tizoxanide concentration LQ = limit of quantification
			ng/mL	µM	ng/mL	µM	g	ng/g of lung	µM/g of lung	%	ng/mL	µM
per os : 500 mg/kg/day BID	12h	907	39.8	0.15	< LQ	< LQ	0.144	-	-	-	-	-
		908	159	0.6	< LQ	< LQ	0.125	-	-	-	-	-
		909	2131	8.03	8.1	0.03	0.142	57	0.21	2.7	-	-
		910	< LQ	< LQ	< LQ	< LQ	0.133	-	-	-	-	-
		911	2192	8.26	< LQ	< LQ	0.167	-	-	-	-	-
		912	171	0.64	10.6	0.04	0.189	56	0.21	32.8	-	-
per os : 750 mg/kg/day TID	12h	117	39.5	0.15	< LQ	< LQ	0.112	-	-	-	-	-
		118	2494	9.4	9.7	0.04	0.133	73	0.28	2.9	-	-
		119	78.6	0.3	< LQ	< LQ	0.113	-	-	-	-	-
		120	2205	8.31	< LQ	< LQ	0.120	-	-	-	-	-
		121	1637	6.17	< LQ	< LQ	0.123	-	-	-	-	-
		122	2500	9.43	21.0	0.08	0.133	158	0.6	6.3	-	-
IN : 2,8 mg/kg/day TID	12h	971	8.05	0.03	11.7	0.04	0.114	103	0.39	1279.5	< LQ	< LQ
		972	< LQ	< LQ	< LQ	< LQ	0.107	-	-	-	< LQ	< LQ
		973	< LQ	< LQ	< LQ	< LQ	0.108	-	-	-	< LQ	< LQ
		974	< LQ	< LQ	< LQ	< LQ	0.147	-	-	-	< LQ	< LQ
		975	< LQ	< LQ	11.3	0.04	0.102	110	0.41	-	14.8	0.06
		976	< LQ	< LQ	< LQ	< LQ	0.138	-	-	-	< LQ	< LQ
